# HOXDeRNA activates a cancerous transcription program and super-enhancers genome-wide

**DOI:** 10.1101/2023.06.30.547275

**Authors:** Evgeny Deforzh, Prakash Kharel, Anton Karelin, Pavel Ivanov, Anna M. Krichevsky

## Abstract

**Background:** The origin and genesis of highly malignant and heterogenous glioblastoma brain tumors remain unknown. We previously identified an enhancer-associated long non-coding RNA, LINC01116 (named HOXDeRNA here), that is absent in the normal brain but is commonly expressed in malignant glioma. HOXDeRNA has a unique capacity to transform human astrocytes into glioma-like cells. This work aimed to investigate molecular events underlying the genome-wide function of this lncRNA in glial cell fate and transformation.

**Results:** Using a combination of RNA-Seq, ChIRP-Seq, and ChIP-Seq, we now demonstrate that HOXDeRNA binds *in trans* to the promoters of genes encoding 44 glioma-specific transcription factors distributed throughout the genome and derepresses them by removing the Polycomb repressive complex 2 (PRC2). Among the activated transcription factors are the core neurodevelopmental regulators SOX2, OLIG2, POU3F2, and SALL2. This process requires an RNA quadruplex structure of HOXDeRNA that interacts with EZH2. Moreover, HOXDeRNA-induced astrocyte transformation is accompanied by the activation of multiple oncogenes such as EGFR, PDGFR, BRAF, and miR-21, and glioma-specific super-enhancers enriched for binding sites of glioma master transcription factors SOX2 and OLIG2.

**Conclusions:** Our results demonstrate that HOXDeRNA overrides PRC2 repression of glioma core regulatory circuitry with RNA quadruplex structure. These findings help reconstruct the sequence of events underlying the process of astrocyte transformation and suggest a driving role for HOXDeRNA and a unifying RNA-dependent mechanism of gliomagenesis.
