## Supplemental Table 2 for "HOXDeRNA activates a cancerous transcription program and super-enhancers genome-wide"

### Sheet: Sheet1
Supplemental Table 2. Primers for mRNA detection by qRT-PCR or Clip-qPCR . Related to Figure 4B, 5A, 5C and 5E.
HOXDeRNA_F	AGGAAATGACCCGAACTGCC
HOXDeRNA_R	GAGCTGCAAAGCAAGACGTG
HOXDeRNA_rG4_1_F	TCCGCCTGGAAAAGAAGTCC
HOXDeRNA_rG4_1_R	GAGGCAAGACTTTGGTGGGA
HOXDeRNA_rG4_2_F	GGTCTCACTCTGCCATCACC
HOXDeRNA_rG4_2_R	GAAGGCTGAGGTGGGAGGAT
HOXDeRNA_rG4_4_F	CTAAAAGAAAAGCCCGGGCC
HOXDeRNA_rG4_4_R	CGTTTTAGCCGGGATGGTCT
OLIG1_F	CTCCACCTCCTCCACTTCCT
OLIG1_R	CCAGCGACAGGTACTTGGC
OLIG2_F	ATCCCAGGGACAGACTCTCC
OLIG2_R	CCCTCTGCTCTCATGCAACA
SoX2_F	CAACCAGAAAAACAGCCCGG
SoX2_R	CGAGCTGGTCATGGAGTTGT
SOX8_F	GATGCTGGACATGAGCGAGG
SOX8_R	TAGTCGGGGTGGTCCTTCTT
ASCL1_F	ACAGTGTGAGGGAAGCCATG
ASCL1_R	GTTGGGAGGGGGAGAAAAGG
POU3F2_F	GAAAGAGGGGGCAGAAAGCT
POU3F2_R	TCTGGGGGAGGTTATGGAGG
POU3F3_F	CTGGTGCTCGACTTCCTTGT
POU3F3_R	TCCTCGCAACAGTCACAGTC
hey2_F	TAGGATCCACAGTCCCTGGG
hey2_R	GTCTCGTCCATGTCGCTCTC
rfx4_F	TCTCTAGCACAGGGGATCCC
rfx4_R	TGCATATAGAGGGCACTGCG
cited1_F	TTCCTGGGATTCCTAGCCGA
cited1_R	CCAAGGTCACAGCGCTAGAA
vax2_F	TGAACACCCAGTCATCCTGC
vax2_R	GACTCAGTGTCACAGGGTGG
GAPDH_F	CCTCCCGCTTCGCTCTCT
GAPDH_R	AAAAGAAGATGCGGCTGACTG
