## Supplemental Table 3 for "HOXDeRNA activates a cancerous transcription program and super-enhancers genome-wide"

### Sheet: Sheet1
Supplemental Table 3. ChIRP-qPCR primers. Related to Figure 5C
OLIG1_F	AGCGGCTTTAGGCAGAAAGT
OLIG1_R	AGCGAAAACTCTCTGCGACA
OLIG2_F	ATCCCAGGGACAGACTCTCC
OLIG2_R	CCCTCTGCTCTCATGCAACA
SoX2_F	CAACCAGAAAAACAGCCCGG
SoX2_R	CGAGCTGGTCATGGAGTTGT
SOX8_F	GTTTTTGGTGCACGAGGGAC
SOX8_R	ATGAATGCCCCTTCTGTGGG
ASCL1_F	GAGTGTCTGTGGAAGTGGGG
ASCL1_R	GACTCAGGTCCCAGTTGCTC
POU3F2_F	TCTGGGGGAGGTTATGGAGG
POU3F2_R	GAAAGAGGGGGCAGAAAGCT
POU3F3_F	CTGGTGCTCGACTTCCTTGT
POU3F3_R	TCCTCGCAACAGTCACAGTC
hey2_F	CTGGTCTCCGCAGCATCTAG
hey2_R	CCGCCTTGGCTCTAAAATGC
rfx4_F	TTTGTCTCTGTCTCCGCCAC
rfx4_R	TTGCAGCTCCAGAAACGCTA
cited1_F	TTAGCACATGTCCTGGCTCG
cited1_R	ACTAACGGCTCTCCTTTGCC
vax2_F	GCAGCTGGGAGTCTTGGAAA
vax2_R	TTGAGAGGTGTCAGCTGCAG
